# Bringing Plant Immunity to Light: A Genetically Encoded, Bioluminescent Reporter of Pattern Triggered Immunity in *Nicotiana benthamiana*

**DOI:** 10.1101/2022.07.28.501876

**Authors:** Anthony G. K. Garcia, Adam D. Steinbrenner

## Abstract

Plants rely on innate immune systems to defend against a wide variety of biotic attackers. Key components of innate immunity include cell-surface pattern recognition receptors (PRRs), which recognize pest/pathogen-associated molecular patterns (PAMPs). Unlike other classes of receptors which often have visible cell death immune outputs upon activation, PRRs generally lack rapid methods for assessing function. Here, we describe a genetically encoded bioluminescent reporter of immune activation by heterologously-expressed PRRs in the model organism *Nicotiana benthamiana.* We characterized *N. benthamiana* transcriptome changes in response to *Agrobacterium tumefaciens (Agrobacterium)* and subsequent PAMP treatment to identify PTI-associated marker genes, which were then used to generate promoter-luciferase fusion fungal bioluminescence pathway (FBP) constructs. A reporter construct termed *pFBP_2xNbLYS1::LUZ* allows for robust detection of PTI activation by heterologously expressed PRRs. Consistent with known PTI signaling pathways, activation by receptor-like protein (RLP) PRRs is dependent on the known adaptor of RLP PRRs, SOBIR1. This system minimizes the amount of labor, reagents, and time needed to assay function of PRRs and displays robust sensitivity at biologically relevant PAMP concentrations, making it ideal for high throughput screens. The tools described in this paper will be powerful for studying PRR function and investigations to characterize the structure-function of plant cell surface receptors.
