## Supplementary Table S2 for "Bringing Plant Immunity to Light: A Genetically Encoded, Bioluminescent Reporter of Pattern Triggered Immunity in *Nicotiana benthamiana*"

### Sheet: Sheet1
Supplementary Table S2. List of primers used in this article.
Primer Name	Primer Sequence	Purpose
F1_Niben101Scf08566g08014_qPCR	TTCTCAGAAAGGGGCTCAAT	For quanitifying expression of the putative marker gene Niben101Scf08566g08014
R1_Niben101Scf08566g08014_qPCR	TGTCTCTGATGACTGCACAG	For quantifying expression of the putative marker gene Niben101Scf08566g08014
F1_Niben101Scf04592g00020_qPCR	AGCTGATGGGGTTAACATGA	For quantifying expression of the putative marker gene Niben101Scf04592g00020
R1_Niben101Scf04592g00020_qPCR	GACCTTTGTTCCATCAGCAC	For quantifying expression of the putative marker gene Niben101Scf04592g00020
F1_Niben101Scf02513g05010_qPCR	CAGCTGATGCGGCAAAC	For quantifying expression of the putative marker gene Niben101Scf02513g05010
R1_Niben101Scf02513g05010_qPCR	TGAGTGTTGAGACCCTTTTC	For quantifying expression of the putative marker gene Niben101Scf02513g05010
F1_Niben101Scf09387g01003_qPCR	TGCACCTTGTTATTGGAAGT	For quantifying expression of the putative marker gene Niben101Scf09387g01003
R1_Niben101Scf09387g01003_qPCR	CTGAGGGAAAGAGGAACATT	For quantifying expression of the putative marker gene Niben101Scf09387g01003
F1_Niben101Scf03444g02004_qPCR	TAGAACCAAAGGAGCAAAGG	For quantifying expression of the putative marker gene Niben101Scf03444g02004
R1_Niben101Scf03444g02004_qPCR	TGTCGTTGTCTTTCACTCCA	For quantifying expression of the putative marker gene Niben101Scf03444g02004
F1_Niben101Scf02411g01001_qPCR	TCAAGTTTTGACGGGGAATA	For quantifying expression of the putative marker gene Niben101Scf02411g01001
R1_Niben101Scf02411g01001_qPCR	CACGAATTTCCAATTGAACC	For quantifying expression of the putative marker gene Niben101Scf02411g01001
F1_Niben101Scf06684g03003_qPCR	CCAAAAAAGACGCCAAAAATG	For quantifying expression of the putative marker gene Niben101Scf06684g03003
R1_Niben101Scf06684g03003_qPCR	TAGCTAAATCTTCATAAAAAAGAGCT	For quantifying expression of the putative marker gene Niben101Scf06684g03003
F1_Niben101Scf01534g02007_qPCR	GTTCAATGCCTTTGTTCACC	For quantifying expression of the putative marker gene Niben101Scf01534g02007
R1_Niben101Scf01534g02007_qPCR	TGACTCGGGTGACTGAATCT	For quantifying expression of the putative marker gene Niben101Scf01534g02007
F1_Niben101Scf04652g00027_qPCR	AGCCATGACCCAGATACAAA	For quantifying expression of the putative marker gene Niben101Scf04652g00027
R1_Niben101Scf04652g00027_qPCR	TGATTGACTTGCTGGTTGTG	For quantifying expression of the putative marker gene Niben101Scf04652g00027
NbEf1a_F	AGCTTTACCTCCCAAGTCATC	For quantifying expression of the N. benthamiana housekeeping gene Ef1a
NbEf1a_R	AGAACGCCTGTCAATCTTGG	For quantifying expression of the N. benthamiana housekeeping gene Ef1a
FBP_F_Primer	TTT GGTCTC T AATG CGTATAAATATCTCTCTGTCTAGC	For cloning the adapted pFBP_promoter_acceptor construct
FBF_R_Primer	TTT GGTCTC A CTCC GGGAGAGCTCTAACAGCGCTTAT	For cloning the adapted pFBP_promoter_acceptor construct
FBP_Mid_F	ttt ggtctc a ATGCAACGTTCTAAGTATGTTTGGACT	For cloning the adapted pFBP_promoter_acceptor construct
FBP_Mid_R	ttt ggtctc a gcat actacccactctttcac	For cloning the adapted pFBP_promoter_acceptor construct
Lacz_F_Primer	ATGGAATATGATTAAAGGAG A GAGACC TTGTCTTCGCAGCTGGCA	For cloning the lacz cassette into the adapted pFBP_promoter_acceptor construct
Lacz_R_Primer	CTTATTCGAGAGATTACATTAGAGACCTTGTCTTCGTCACAGCTTGTC	For cloning the lacz cassette into the adapted pFBP_promoter_acceptor construct
F_Niben101Scf06684g03003_prom	cactctgt ggtctc a ggag GGCAAGTGTGGAGACTATCT	For amplifying the hypothetical 1.5 kb promoter region of Niben101Scf06684g03003 to clone into the MoClo Pro +5' UTR Level 0 acceptor.
R_Niben101Scf06684g03003_prom	cacttcgt ggtctc a catt tttggatagagtaattcaatattgg	For amplifying the hypothetical 1.5 kb promoter region of Niben101Scf06684g03003 to clone into the MoClo Pro +5' UTR Level 0 acceptor.
F_Niben101Scf08566g08014_prom	ttt GAAGAC at ggag ATCTCTTGGATCGTCTCCTC	For amplifying the hypothetical 1.5 kb promoter region of Niben101Scf08566g08014 to clone into the MoClo Pro +5' UTR Level 0 acceptor.
R_Niben101Scf08566g08014_prom	ttt GAAGAC at catt GTAAACAAAGTCGGCTCCCA	For amplifying the hypothetical 1.5 kb promoter region of Niben101Scf08566g08014 to clone into the MoClo Pro +5' UTR Level 0 acceptor.
F1.5_Niben101Scf04592g00020_prom	ttt gaagac aa ggag TCACTTCGTTCGTACCTTCT	For amplifying the hypothetical 1.5 kb promoter region of Niben101Scf04592g00020 to clone into the MoClo Pro +5' UTR Level 0 acceptor.
F2_Niben101Scf04592g00020_prom	ttt gaagac tt ggag TTCGCCTCAGGTATTGTATT	For amplifying the hypothetical 2 kb promoter region of Niben101Scf04592g00020 to clone into the MoClo Pro +5' UTR Level 0 acceptor.
R_Niben101Scf04592g00020_prom	ttt gaagac gg catt TGGAAACTTTGAATATGAGATATTGTA	For amplifying the hypothetical promoter region of Niben101Scf04592g00020 to clone into the MoClo Pro +5' UTR Level 0 acceptor.
F1.5_Niben101Scf04652g00027_prom	ttt gaagac aa ggag CATTTTCTAGGGATGTCTCG	For amplifying the hypothetical 1.5 kb promoter region of Niben101Scf04652g00027 to clone into the MoClo Pro +5' UTR Level 0 acceptor.
F2.7_Niben101Scf04652g00027_prom	ttt gaagac aa ggag TTCATGGTATCAGGCTTTTT	For amplifying the hypothetical 2.7 kb promoter region of Niben101Scf04652g00027 to clone into the MoClo Pro +5' UTR Level 0 acceptor.
R_Niben101Scf04652g00027_prom	ttt gaagac aa catt ACTTCTTCTTTATCGCATCTAG	For amplifying the hypothetical promoter region of Niben101Scf04652g00027 to clone into the MoClo Pro +5' UTR Level 0 acceptor.
F_2x_A_Niben101Scf06684g03003	ttt ggtctc a acat ggag ggcaagtgtggagactatct	For reamplifying the hypothetical promoter region of Niben101Scf06684g03003 to generate double promoter construct by first cloning into the MoClo Level minus 1 acceptor.
R_2x_A_Niben101Scf06684g03003	ttt ggtctc a acaa gtca TTTGGATAGAGTAATTCAATATTGG	For reamplifying the hypothetical promoter region of Niben101Scf06684g03003 to generate double promoter construct by first cloning into the MoClo Level minus 1 acceptor.
F_2x_B_Niben101Scf06684g03003	ttt ggtctc a acat tgac ggcaagtgtggagactatct	For reamplifying the hypothetical promoter region of Niben101Scf06684g03003 to generate double promoter construct by first cloning into the MoClo Level minus 1 acceptor.
R_2x_B_Niben101Scf06684g03003	ttt ggtctc a acaa catt TTTGGATAGAGTAATTCAATATTGG	For reamplifying the hypothetical promoter region of Niben101Scf06684g03003 to generate double promoter construct by first cloning into the MoClo Level minus 1 acceptor.
pL0-Lminus1_fw	gtattaccgcctttgagtg	For validating Level minus 1 and Level 0 MoClo Constructs
pL0-Lminus1_rev	tttccccgaaaagtgccac	For validating Level minus 1 and Level 0 MoClo Constructs
NnLuz_check R	gctcttgtcggaacaagc	For validating FBP Constructs.
NnHisps_check_F	ttacactagctgcgttgg	For validating FBP Constructs.
Template Primer Pair for FBP cloning
Promoter_FBP_Fusion_F	ttt ggtctc a ggag ...PROMOTER SEQUENCE..
Promoter_FBP_Fusion_R	ttt ggtctc a catt ...PROMOTER SEQUENCE...
